# Gonadal PIP-seq reveals genes involved in germ cell development and sexual differentiation in sea lamprey (*Petromyzon marinus*)

**DOI:** 10.64898/2026.06.10.731425

**Authors:** Yu-Wen Chung-Davidson, Stephanie L. Hickey, Matthew P. Bernard, Sreeja Sarasamma, Ciro Amato, Martin Estermann, Jacob Kimmel, Lily Gorman, Tyler Buchinger, Humprey Yao, Weiming Li

**Affiliations:** Department of Fisheries & Wildlife, Michigan State University, East Lansing, MI 48824; Bioinformatics Core Facility, Michigan State University, East Lansing, MI 48824; Department of Pharmacology & Toxicology, Michigan State University, East Lansing, MI 48824; Program of Environmental Biology & Plant Biology, Michigan State University, East Lansing, MI 48824; Reproductive Developmental Biology Group, National Institute of Environmental Health Sciences, Research Triangle Park, NC 287709

## Abstract

Vertebrate sex determination is highly diverse, with distinct mechanisms that have evolved repeatedly and independently across phylogeny. The sea lamprey (*Petromyzon marinus*) is an extant jawless vertebrate that remains sexually labile during its larval stage that lasts around 3-20 years. Their gonad contains bipotential, female, and male germ cells before metamorphosis. To examine the genetic programs in germ cells at different developmental stages, we profiled transcriptomes of dissociated gonadal cells from larvae and recently metamorphosed juvenile (transformers, sex-determined) using fluorescence-activated cell sorting (BD FACS Aria IIu) and PIPseq^TM^ (Fluent BioSciences/Illumina). 66,676 cells were sequenced and classified into 19 cell clusters according to their gene expression profiles. Primordial germ cells differentially expressed genes encoding various heat-shock proteins, hormones, growth factors, and their receptors, and proteins sensitive to iron, nitrogen starvation, sugar and lipid metabolisms, and oxidative stress, providing possible links between environmental factors, cellular functions, and cell fate determinants. Germ cells in larvae had enriched expression of genes involved in DNA replication, transcription, translation, apoptosis, autophagy, cell cycle, cell differentiation, cell adhesion and migration, cell survival, chromatin remodeling, and proliferation. Specifically, female germ cells differentially expressed various transcript isoforms of AEP1, CUZD1, S100A1, and ZP genes, whereas male germ cells differentially expressed BOLL and PIWIL1. Pseudotime trajectory and Gene Ontology (GO) analysis revealed that genes with changing expressions along the female differentiation pathway were involved in binding of sperm to zona pellucida, egg coat formation, prevention of polyspermy and positive regulation of acrosome reaction. On the other hand, genes with changing expressions along the male differentiation pathway were involved in ribosome assembly and translation. Several WNT5 transcripts were differentially expressed in germ cells or somatic cells. Our results suggest that sea lamprey sex determination and sexual differentiation likely involve the coordinated action of numerous genes that interact with various environmental factors and regulate germ cell specification and development.
