## Supplementary Table S1 for "Gonadal PIP-seq reveals genes involved in germ cell development and sexual differentiation in sea lamprey (*Petromyzon marinus*)"

### Sheet: Cell_Type_Marker_Genes_12-12-25
Supplementary Table S1: Known cell markers
Cell Type	Endothelial cells	Erythrocytes	Fibroblasts	Granulosa cells	Hemopoietic stem cells	Macrophages	Mesonephric cells	Mesenephric podocytes	Migrating germ cells	Oocyte	Pre-granulosa cells	Primordial germ cells	Spermatocytes	Spermatogonial stem cells
Cell Type Specific Genes	CAV1	GLOBIN1	COL1A1 (LOC116942653)	FAM13A (LOC116940195)	KIT (LOC116943571)	CD115/CSF1R (LOC116955069)	AQP3 (LOC116941057)	NEPH1 (LOC116957234)	IFITM3 (LOC116945616)	DDX4	FOXL2 (LOC116946948)	ALPL	BOLL	PAX7
	NOSTRIN (LOC116938778)	GLOBIN2	LUM (LOC116952342)	FN1 (LOC116946857)	PTPRC (LOC116944884)		CUBN	NPHS1 (LOC116957426)	PIWIL1	LHX8 (LOC116944806)	LGR5	DDX4	DMC1
	PALMD	GLOBIN3 (LOC116951566)	PDGFRA (LOC116939357)	FOXL2 (LOC116946948)			LRP2			ZAR1	NR5A1 (LOC116944875)	PRDM14	SYCP3
	SOX18 (LOC116941541)	GLOBIN5	POSTN	FST			MIOX			ZP2		PRDM1 (LOC116952967)	TEX11
	SOX7			GLDC			PAX2			ZP3			TEX15
	VEGFR1 (LOC116955055)						KCNJ1			ZP4
	VWF						VIM (LOC116941127)
References	1-7	8	9-12	13-17	18-19	20	21-27	28-29	30-31	32-35	15, 36-37	38-41	42-45	46
1. https://doi.org/10.1016/j.heliyon.2023.e18653
2. https://www.pnas.org/cgi/doi/10.1073/pnas.252345399
3. DOI: 10.1161/CIRCULATIONAHA.121.054182
4. https://doi.org/10.1371/journal.pone.0030982
5. DOI:10.1074/jbc.M110354200
6. DOI:10.1074/jbc.M002016200
7. DOI:10.1161/CIRCULATIONAHA.121.058427
8. DOI:10.1182/blood.2020004826
9. DOI:10.1007/s00441-013-1767-7
10. DOI:10.1073/pnas.1507387112
11. https://doi.org/10.1172/jci.insight.164380
12. https://doi.org/10.1007/s10555-024-10233-3
13. https://doi.org/10.1101/2022.10.24.513438
14. DOI:10.3390/ijms20163966
15. DOI:10.1016/j.fertnstert.2009.09.050
16. DOI:10.1007/s10815-006-9068-7
17. https://doi.org/10.1371/journal.pone.0119800
18. DOI:10.3324/haematol.2018.207811
19. doi:10.1136/jclinpath-2020-206927
20. DOI: 10.1016/j.celrep.2024.114352
21. DOI:10.1016/j.lfs.2022.120718
22. https://doi-org.proxy1.cl.msu.edu/10.1016/j.intimp.2024.111754
23. DOI:10.1172/JCI8862
24. DOI:10.1371/journal.pone.0016794
25. DOI:10.1373/clinchem.2013.212993
26. DOI:10.1007/s00467-013-2603-8
27. https://www.proteinatlas.org/ENSG00000151704-KCNJ1
28. DOI:10.1172/JCI18242
29. https://doi.org/10.3389/fendo.2018.00302
30. https://doi.org/10.1002/dvdy.20085
31. DOI:10.1093/humrep/dex365
32. https://iempam.bas.bg/journals/acta/acta26a/17-20.pdf
33. DOI:10.1095/biolreprod.108.069393
34. DOI:10.1038/ng1079
35. https://doi.org/10.3390/genes12081266
36. https://www.pnas.org/doi/pdf/10.1073/pnas.2005570117
37. https://doi.org/10.1016/j.celrep.2019.02.069
38. DOI:10.1155/2015/628368
39. DOI:10.1007/s00018-021-04069-1
40. DOI:10.1038/embor.2013.67
41. DOI:10.1016/j.stem.2012.02.023
42. https://doi.org/10.1007/s11033-026-11633-0
43. DIO:10.1371/journal.pbio.0050105
44. DOI:10.1093/nar/gkaf460
45. DOI:10.5935/1518-0557.20180030
46. DOI:10.1172/JCI75943
