## Supplementary Table S3 for "Gonadal PIP-seq reveals genes involved in germ cell development and sexual differentiation in sea lamprey (*Petromyzon marinus*)"

Suplementary Table S3. PIP-seq sample information
	Sample	nCells	medianCounts	medianGenesDetected	medianPercentMitoReads
TF_C00004337	TF_C00004337	13803	6066	1287	0.67
TM_C00004374	TM_C00004374	18324	10532	2141	2.19
UND1_C00004336	UND1_C00004336	17186	5721	1366	1.3
UND2_C00004362	UND2_C00004362	17454	6396	1431	1.29
