## Supplementary Table S5 for "Gonadal PIP-seq reveals genes involved in germ cell development and sexual differentiation in sea lamprey (*Petromyzon marinus*)"

Supplementary Table S5. Gene Ontology (GO) terms overrepresented among enriched genes
GOID	GOName	nGOTermGenes	Clusters	nClusterEnrichedGenes	nSharedGenes	Pval	FDR
GO:0000027	ribosomal large subunit assembly	16	cluster10	100	2	0.00236169	0.167089589
GO:0000027	ribosomal large subunit assembly	16	cluster13	100	2	0.00236169	0.167089589
GO:0000028	ribosomal small subunit assembly	15	cluster10	100	7	2.0437443515593e-13	2.47876993496264e-11
GO:0000028	ribosomal small subunit assembly	15	cluster13	100	4	5.30977498896039e-07	6.43999852232481e-05
GO:0000028	ribosomal small subunit assembly	15	cluster18	100	4	5.30977498896039e-07	6.43999852232481e-05
GO:0000079	regulation of cyclin-dependent protein serine/threonine kinase activity	25	cluster14	100	2	0.005748986	0.187726505
GO:0000079	regulation of cyclin-dependent protein serine/threonine kinase activity	25	cluster15	100	2	0.005748986	0.232423292
GO:0000079	regulation of cyclin-dependent protein serine/threonine kinase activity	25	cluster16	100	2	0.005748986	0.195235565
GO:0000226	microtubule cytoskeleton organization	71	cluster14	100	7	3.43136899329029e-08	9.71077425101153e-06
GO:0000226	microtubule cytoskeleton organization	71	cluster15	100	5	1.8137179153256e-05	0.00207439
GO:0000226	microtubule cytoskeleton organization	71	cluster16	100	4	0.000310899	0.021996124
GO:0000278	mitotic cell cycle	48	cluster14	100	6	8.03907218750824e-08	1.70629307179862e-05
GO:0000278	mitotic cell cycle	48	cluster15	100	7	2.06892934683038e-09	1.36570292594272e-06
GO:0000278	mitotic cell cycle	48	cluster16	100	8	4.50362383389456e-11	9.55894158744119e-09
GO:0000281	mitotic cytokinesis	20	cluster14	100	2	0.003695284	0.156864823
GO:0000281	mitotic cytokinesis	20	cluster16	100	2	0.003695284	0.14939507
GO:0000462	maturation of SSU-rRNA from tricistronic rRNA transcript (SSU-rRNA, 5.8S rRNA, LSU-rRNA)	19	cluster10	100	2	0.00333562	0.202281528
GO:0000463	maturation of LSU-rRNA from tricistronic rRNA transcript (SSU-rRNA, 5.8S rRNA, LSU-rRNA)	13	cluster10	100	2	0.001548822	0.131494997
GO:0000463	maturation of LSU-rRNA from tricistronic rRNA transcript (SSU-rRNA, 5.8S rRNA, LSU-rRNA)	13	cluster13	100	2	0.001548822	0.131494997
GO:0000467	exonucleolytic trimming to generate mature 3'-end of 5.8S rRNA from tricistronic rRNA transcript (SSU-rRNA, 5.8S rRNA, LSU-rRNA)	11	cluster17	100	2	0.001098623	0.233182718
GO:0000467	exonucleolytic trimming to generate mature 3'-end of 5.8S rRNA from tricistronic rRNA transcript (SSU-rRNA, 5.8S rRNA, LSU-rRNA)	11	cluster19	100	2	0.001098623	0.103636763
GO:0001755	neural crest cell migration	26	cluster3	100	2	0.006209689	0.23963754
GO:0001755	neural crest cell migration	26	cluster9	100	2	0.006209689	0.188286638
GO:0002181	cytoplasmic translation	24	cluster10	100	10	4.47800181505072e-18	6.33637256829677e-16
GO:0002181	cytoplasmic translation	24	cluster13	100	8	9.59990412264741e-14	1.35838643335461e-11
GO:0002181	cytoplasmic translation	24	cluster18	100	5	7.01289092628604e-08	9.92324066069474e-06
GO:0002181	cytoplasmic translation	24	cluster19	100	2	0.005304727	0.204714239
GO:0006094	gluconeogenesis	14	cluster2	262	4	1.80195928420855e-05	0.001407797
GO:0006096	glycolytic process	20	cluster2	262	3	0.001645428	0.051739572
GO:0006099	tricarboxylic acid cycle	27	cluster2	262	6	6.52110013417166e-07	9.22735668985289e-05
GO:0006123	mitochondrial electron transport, cytochrome c to oxygen	13	cluster2	262	5	2.76528040067982e-07	5.86930765044292e-05
GO:0006123	mitochondrial electron transport, cytochrome c to oxygen	13	cluster7	100	6	1.27833427838549e-11	1.08530580234928e-08
GO:0006261	DNA-templated DNA replication	12	cluster15	100	3	1.95466704113932e-05	0.00207439
GO:0006261	DNA-templated DNA replication	12	cluster16	100	2	0.001314438	0.074397201
GO:0006325	chromatin organization	23	cluster15	100	2	0.004877069	0.217927972
GO:0006334	nucleosome assembly	15	cluster15	100	2	0.002072617	0.117310099
GO:0006334	nucleosome assembly	15	cluster16	100	4	5.30977498896039e-07	7.51333160937894e-05
GO:0006367	transcription initiation at RNA polymerase II promoter	28	cluster19	100	2	0.007179804	0.26502842
GO:0006397	mRNA processing	31	cluster5	106	2	0.009790658	0.55415127
GO:0006397	mRNA processing	31	cluster17	100	2	0.008754444	0.571732543
GO:0006412	translation	119	cluster3	100	8	7.18266189736385e-08	2.03269331695397e-05
GO:0006412	translation	119	cluster10	100	48	2.14518219490068e-85	6.07086561156893e-83
GO:0006412	translation	119	cluster13	100	38	4.63443135144796e-62	1.31154407245977e-59
GO:0006412	translation	119	cluster18	100	11	6.95225774442018e-12	1.47561670625318e-09
GO:0006412	translation	119	cluster19	100	4	0.002151368	0.114156965
GO:0006644	phospholipid metabolic process	27	cluster6	100	2	0.00668668	0.756510743
GO:0006749	glutathione metabolic process	16	cluster2	262	4	3.21523190032781e-05	0.001949808
GO:0006749	glutathione metabolic process	16	cluster4	100	2	0.00236169	0.11139306
GO:0006826	iron ion transport	15	cluster2	262	4	2.4342086543682e-05	0.001722203
GO:0006826	iron ion transport	15	cluster5	106	2	0.002324621	0.15181565
GO:0006826	iron ion transport	15	cluster7	100	2	0.002072617	0.135357806
GO:0006826	iron ion transport	15	cluster8	100	2	0.002072617	0.219956435
GO:0006826	iron ion transport	15	cluster11	100	5	5.11828846267413e-09	8.69085380962067e-07
GO:0006826	iron ion transport	15	cluster17	100	2	0.002072617	0.283211438
GO:0006826	iron ion transport	15	cluster18	100	2	0.002072617	0.109978217
GO:0006826	iron ion transport	15	cluster19	100	2	0.002072617	0.114156965
GO:0006879	intracellular iron ion homeostasis	14	cluster2	262	5	4.25968198818864e-07	7.23294001594431e-05
GO:0006879	intracellular iron ion homeostasis	14	cluster5	106	2	0.002021023	0.15181565
GO:0006879	intracellular iron ion homeostasis	14	cluster7	100	2	0.001801605	0.127463523
GO:0006879	intracellular iron ion homeostasis	14	cluster8	100	3	3.21273456177459e-05	0.005455223
GO:0006879	intracellular iron ion homeostasis	14	cluster11	100	5	3.42452955639656e-09	7.26856398345171e-07
GO:0006879	intracellular iron ion homeostasis	14	cluster17	100	2	0.001801605	0.283211438
GO:0006879	intracellular iron ion homeostasis	14	cluster18	100	2	0.001801605	0.101970818
GO:0006879	intracellular iron ion homeostasis	14	cluster19	100	2	0.001801605	0.114156965
GO:0006936	muscle contraction	19	cluster4	100	2	0.00333562	0.14159707
GO:0006936	muscle contraction	19	cluster14	100	2	0.00333562	0.156864823
GO:0006954	inflammatory response	69	cluster1	100	3	0.003858147	0.467938088
GO:0006979	response to oxidative stress	30	cluster7	100	3	0.00033988	0.048092998
GO:0006979	response to oxidative stress	30	cluster8	100	2	0.008213838	0.633958982
GO:0007015	actin filament organization	59	cluster9	100	3	0.002473675	0.116674994
GO:0007018	microtubule-based movement	74	cluster16	100	3	0.004695943	0.173341554
GO:0007043	cell-cell junction assembly	42	cluster9	100	3	0.000923755	0.0784268
GO:0007059	chromosome segregation	13	cluster15	100	2	0.001548822	0.101149997
GO:0007059	chromosome segregation	13	cluster16	100	3	2.53266462088248e-05	0.002389147
GO:0007131	reciprocal meiotic recombination	21	cluster16	100	2	0.004072188	0.157149436
GO:0007155	cell adhesion	79	cluster1	100	3	0.005635665	0.531631083
GO:0007155	cell adhesion	79	cluster9	100	6	1.62524592051559e-06	0.000459945
GO:0007155	cell adhesion	79	cluster14	100	3	0.005635665	0.187726505
GO:0007169	cell surface receptor protein tyrosine kinase signaling pathway	83	cluster6	100	3	0.006462976	0.756510743
GO:0007169	cell surface receptor protein tyrosine kinase signaling pathway	83	cluster11	100	3	0.006462976	0.304837033
GO:0007179	transforming growth factor beta receptor signaling pathway	20	cluster1	100	2	0.003695284	0.467938088
GO:0007179	transforming growth factor beta receptor signaling pathway	20	cluster9	100	2	0.003695284	0.156864823
GO:0007229	integrin-mediated signaling pathway	33	cluster10	100	2	0.009882079	0.493522674
GO:0007229	integrin-mediated signaling pathway	33	cluster13	100	2	0.009882079	0.559325697
GO:0007229	integrin-mediated signaling pathway	33	cluster15	100	2	0.009882079	0.364777629
GO:0007275	multicellular organism development	158	cluster9	100	5	0.000785072	0.074058443
GO:0007339	binding of sperm to zona pellucida	27	cluster5	106	4	8.25175363191447e-06	0.002335246
GO:0007507	heart development	20	cluster4	100	2	0.003695284	0.14939507
GO:0007507	heart development	20	cluster9	100	2	0.003695284	0.156864823
GO:0007507	heart development	20	cluster14	100	2	0.003695284	0.156864823
GO:0009058	biosynthetic process	19	cluster2	262	3	0.001410979	0.049913388
GO:0009952	anterior/posterior pattern specification	30	cluster3	100	3	0.00033988	0.036069749
GO:0009952	anterior/posterior pattern specification	30	cluster9	100	2	0.008213838	0.224953187
GO:0009952	anterior/posterior pattern specification	30	cluster14	100	2	0.008213838	0.2404672
GO:0010951	negative regulation of endopeptidase activity	17	cluster11	100	2	0.002668659	0.1510461
GO:0015671	oxygen transport	21	cluster8	100	17	2.17437533243047e-37	1.84604465723347e-34
GO:0015718	monocarboxylic acid transport	18	cluster2	262	3	0.001198704	0.044247817
GO:0015908	fatty acid transport	11	cluster9	100	2	0.001098623	0.084793716
GO:0015986	proton motive force-driven ATP synthesis	11	cluster2	262	4	6.11070177939826e-06	0.000648498
GO:0015986	proton motive force-driven ATP synthesis	11	cluster7	100	4	1.30177809564741e-07	3.68403201068218e-05
GO:0015986	proton motive force-driven ATP synthesis	11	cluster18	100	2	0.001098623	0.071748529
GO:0030036	actin cytoskeleton organization	70	cluster9	100	3	0.004017717	0.16243057
GO:0030041	actin filament polymerization	21	cluster11	100	3	0.000114701	0.008115061
GO:0030198	extracellular matrix organization	49	cluster11	100	3	0.001448749	0.094614432
GO:0030334	regulation of cell migration	29	cluster3	100	2	0.007688908	0.271995115
GO:0030334	regulation of cell migration	29	cluster9	100	2	0.007688908	0.217596092
GO:0030334	regulation of cell migration	29	cluster11	100	2	0.007688908	0.343572776
GO:0030334	regulation of cell migration	29	cluster12	100	2	0.007688908	0.593443886
GO:0030335	positive regulation of cell migration	29	cluster1	100	2	0.007688908	0.652788275
GO:0030335	positive regulation of cell migration	29	cluster3	100	2	0.007688908	0.271995115
GO:0030335	positive regulation of cell migration	29	cluster9	100	2	0.007688908	0.217596092
GO:0030490	maturation of SSU-rRNA	13	cluster18	100	2	0.001548822	0.093924998
GO:0030574	collagen catabolic process	15	cluster11	100	3	4.00264376474584e-05	0.003775827
GO:0030833	regulation of actin filament polymerization	19	cluster11	100	3	8.41221477705722e-05	0.0064927
GO:0032502	developmental process	23	cluster1	100	2	0.004877069	0.517578935
GO:0033617	mitochondrial cytochrome c oxidase assembly	13	cluster7	100	2	0.001548822	0.119540906
GO:0034314	Arp2/3 complex-mediated actin nucleation	12	cluster11	100	7	2.54354596380932e-14	2.15947052327411e-11
GO:0035803	egg coat formation	11	cluster5	106	2	0.001233096	0.130862273
GO:0042060	wound healing	15	cluster4	100	5	5.11828846267413e-09	1.44847563493678e-06
GO:0042060	wound healing	15	cluster9	100	2	0.002072617	0.103508911
GO:0042060	wound healing	15	cluster14	100	2	0.002072617	0.135357806
GO:0042127	regulation of cell population proliferation	26	cluster12	100	2	0.006209689	0.593443886
GO:0042254	ribosome biogenesis	18	cluster18	100	2	0.002993357	0.127068008
GO:0042273	ribosomal large subunit biogenesis	17	cluster10	100	2	0.002668659	0.174283962
GO:0042273	ribosomal large subunit biogenesis	17	cluster18	100	2	0.002668659	0.119246921
GO:0042981	regulation of apoptotic process	73	cluster15	100	3	0.004520338	0.213209283
GO:0042981	regulation of apoptotic process	73	cluster17	100	3	0.004520338	0.376421043
GO:0042981	regulation of apoptotic process	73	cluster19	100	3	0.004520338	0.191888354
GO:0043161	proteasome-mediated ubiquitin-dependent protein catabolic process	84	cluster17	100	3	0.006680489	0.472644578
GO:0043161	proteasome-mediated ubiquitin-dependent protein catabolic process	84	cluster19	100	5	4.10429001084194e-05	0.015833384
GO:0043484	regulation of RNA splicing	29	cluster4	100	2	0.007688908	0.296721943
GO:0043484	regulation of RNA splicing	29	cluster5	106	5	2.57616076678753e-07	0.000218716
GO:0043484	regulation of RNA splicing	29	cluster17	100	6	3.33666276259429e-09	2.83282668544255e-06
GO:0043484	regulation of RNA splicing	29	cluster18	100	4	8.7976781907873e-06	0.000933654
GO:0043484	regulation of RNA splicing	29	cluster19	100	5	1.92436870326625e-07	0.000163379
GO:0044772	mitotic cell cycle phase transition	17	cluster14	100	2	0.002668659	0.1510461
GO:0044772	mitotic cell cycle phase transition	17	cluster15	100	2	0.002668659	0.133275971
GO:0044772	mitotic cell cycle phase transition	17	cluster16	100	2	0.002668659	0.12587175
GO:0045104	intermediate filament cytoskeleton organization	15	cluster4	100	5	5.11828846267413e-09	1.44847563493678e-06
GO:0045104	intermediate filament cytoskeleton organization	15	cluster9	100	2	0.002072617	0.103508911
GO:0045104	intermediate filament cytoskeleton organization	15	cluster14	100	2	0.002072617	0.135357806
GO:0046839	phospholipid dephosphorylation	14	cluster6	100	2	0.001801605	0.43991287
GO:0048843	negative regulation of axon extension involved in axon guidance	26	cluster3	100	2	0.006209689	0.23963754
GO:0048843	negative regulation of axon extension involved in axon guidance	26	cluster9	100	2	0.006209689	0.188286638
GO:0048870	cell motility	14	cluster19	100	2	0.001801605	0.114156965
GO:0050767	regulation of neurogenesis	14	cluster3	100	3	3.21273456177459e-05	0.005455223
GO:0050767	regulation of neurogenesis	14	cluster9	100	2	0.001801605	0.103508911
GO:0050767	regulation of neurogenesis	14	cluster14	100	2	0.001801605	0.135357806
GO:0050821	protein stabilization	13	cluster3	100	2	0.001548822	0.119540906
GO:0050919	negative chemotaxis	25	cluster3	100	2	0.005748986	0.23963754
GO:0050919	negative chemotaxis	25	cluster9	100	2	0.005748986	0.188286638
GO:0051014	actin filament severing	15	cluster11	100	2	0.002072617	0.125689391
GO:0051014	actin filament severing	15	cluster19	100	2	0.002072617	0.114156965
GO:0051603	proteolysis involved in protein catabolic process	28	cluster2	262	5	1.82400141131507e-05	0.001407797
GO:0051923	sulfation	15	cluster2	262	3	0.000686312	0.027746616
GO:0060271	cilium assembly	81	cluster16	100	3	0.006040817	0.197255913
GO:0060468	prevention of polyspermy	15	cluster5	106	2	0.002324621	0.15181565
GO:0071222	cellular response to lipopolysaccharide	11	cluster1	100	2	0.001098623	0.239968998
GO:0071222	cellular response to lipopolysaccharide	11	cluster6	100	3	1.47086489153501e-05	0.012487643
GO:0071222	cellular response to lipopolysaccharide	11	cluster12	100	2	0.001098623	0.460388314
GO:0071526	semaphorin-plexin signaling pathway	26	cluster3	100	2	0.006209689	0.23963754
GO:0071526	semaphorin-plexin signaling pathway	26	cluster9	100	2	0.006209689	0.188286638
GO:0090307	mitotic spindle assembly	14	cluster16	100	2	0.001801605	0.089974251
GO:0098609	cell-cell adhesion	71	cluster12	100	3	0.004181253	0.593443886
GO:1902600	proton transmembrane transport	48	cluster2	262	8	9.19316446898374e-08	4.29713016997782e-05
GO:1902600	proton transmembrane transport	48	cluster7	100	5	2.59109787770729e-06	0.000439968
GO:1990573	potassium ion import across plasma membrane	40	cluster7	100	3	0.000800264	0.084927995
GO:2000344	positive regulation of acrosome reaction	11	cluster5	106	2	0.001233096	0.130862273
