## Supplementary material for "Gonadal PIP-seq reveals genes involved in germ cell development and sexual differentiation in sea lamprey (*Petromyzon marinus*)": Table 1

### Sheet: Sheet1
Table 1. Specific gene markers differentially expressed in each PIP-seq cell cluster
Cluster No.	1	2	3	4	5	6	8	9	11	12	13	15	17
Cluster Annotation	Fibroblasts (migrating)	Mesonephric cells	Granulosa cells (migrating)	Granulosa cells	Oogonia/oocytes	Endothelial cells	Erythrocytes	Pre-granulosa cells (migrating)	Hemopoietic stem cells	Mesonephric podocytes	Macrophages	Immune cells (migrating, mitotic)	Male germ cells (migrating)
Specific Gene Markers	CLEC11A( LOC116945947)	BCL2L2L	NGB (LOC116948349)	FST	APLNR (LOC116938266)	BMP2 (LOC103091842)	GLOBIN3 (LOC116951566)	NUMB (LOC116939787)	ABCB7	WNT4A (LOC116950388)	CD115/CSF1R (LOC116955069)	SUZ12	ADGB (LOC116953338)
	COL13A1 (LOC116940189)	CASP6		GLI2 (LOC116946583)	AR (LOC116956346)	CAV1	LYVE1 (LOC116945518)		INPP5B		EMX2		BRAT1 (LOC116946197)
	FBLN2	HOXB3A (LOC116948663)			ARX (LOC116952453)	SOX7	MAFB (LOC116954108)		JUNB (LOC116938655)				CLEL16A
	LAMC1 (LOC116936975)	HRAS (LOC116956509)			CCNB1IP1 (LOC116937429)	VEGFR1 (LOC116955055)			KIT				CPLANE1 (LOC116951821)
	MMP23B	HSD11B1L			CNOT3				LYZ (LOC116952716)				EHMT2 (LOC116944821)
	SFRP2	HSD17B8			CNOT4								FMR1 (LOC116956760)
	TACR2 (LOC116940333)	ITGB4			CUZD1.15 (LOC116956112)								KITA (LOC116955687)
		LAMA5 (LOC116941690)			DOT1L								LAMB2 (LOC116942393)
		mTOR			EME1 (LOC116946157)								NOTCH1 (LOC116951848)
		PBRM1			FMR1 (LOC116952544)								NUFIP1
		SPEN			GNRHR3(LOC103091762)								RBM28 (LOC116955687)
		STARD13			HNRNPK (LOC116937375)								TRIM71 (LOC116944281)
		TRIP4			HOXA4 (LOC103091860)								WNT2B (LOC116952268)
		TRPM5			HOXA5A (LOC103091810)
					HOXA10 (LOC116940926)
					JDP2 (LOC116948459)
					KDM1A
					KLHL10
					LEFTY1 (LOC116947817)
					LHX1 (LOC116939096)
					LHX8 (LOC116944806)
					MCM9
					MFRP
					mTOR (LOC116946710)
					MUC15
					NBN
					NOTCH1 (LOC116958211)
					PAX7
					PEG10
					POU2F2/OCT2
					PRDM1 (LOC116952967)
					SCFD1
					SFRP5 (LOC116940726)
					SLITRK3 (LOC116952561)
					SNIP1
					SOX1 (LOC116954613)
					SOX14 (LOC116937482)
					SULT4A1
					WFDC3 (LOC116950791)
					YY1 (LOC116948382)
					YY1 (LOC116947198)
					ZIC1 (LOC103091774)
